# Towards a structurally resolved human protein interaction network

**DOI:** 10.1101/2021.11.08.467664

**Authors:** David F. Burke, Patrick Bryant, Inigo Barrio-Hernandez, Danish Memon, Gabriele Pozzati, Aditi Shenoy, Wensi Zhu, Alistair S Dunham, Pascal Albanese, Andrew Keller, Richard A. Scheltema, James E. Bruce, Alexander Leitner, Petras Kundrotas, Pedro Beltrao, Arne Elofsson

**Affiliations:** European Molecular Biology Laboratory, European Bioinformatics Institute (EMBL-EBI), Cambridge, UK; Science for Life Laboratory, Stockholm University 172 21 Solna, Sweden; Department of Biochemistry and Biophysics, Stockholm University, 106 91 Stockholm, Sweden; Biomolecular Mass Spectrometry and Proteomics, Bijvoet Center for Biomolecular Research and Utrecht Institute of Pharmaceutical Sciences, Utrecht University, 3584 Utrecht, The Netherlands; Netherlands Proteomics Center, 3584 Utrecht, The Netherlands; Department of Genome Sciences University of Washington Seattle WA 98109; Department of Biology, Institute of Molecular Systems Biology, ETH Zurich, Otto-Stern-Weg 3, 8093 Zurich, Switzerland; Center for Computational Biology, The University of Kansas, Lawrence, KS 66047, USA

**Author notes:** Contributed equally (David F. Burke, Patrick Bryant, Inigo Barrio-Hernandez, Danish Memon, Gabriele Pozzati).

## Abstract

All cellular functions are governed by complex molecular machines that assemble through protein-protein interactions. Their atomic details are critical to the study of their molecular mechanisms but fewer than 5% of hundreds of thousands of human interactions have been structurally characterized. Here, we test the potential and limitations of recent progress in deep-learning methods using AlphaFold2 to predict structures for 65,484 human interactions. We show that higher confidence models are enriched in interactions supported by affinity or structure-based methods and can be orthogonally confirmed by spatial constraints defined by cross-link data. We identify 3,137 high confidence models, of which 1,371 have no homology to a known structure, from which we identify interface residues harbouring disease mutations, suggesting potential mechanisms for pathogenic variants. We find groups of interface phosphorylation sites that show patterns of co-regulation across conditions, suggestive of coordinated tuning of multiple interactions as signalling responses. Finally, we provide examples of how the predicted binary complexes can be used to build larger assemblies. Accurate prediction of protein complexes promises to greatly expand our understanding of the atomic details of human cell biology in health and disease.
