## Supplementary material for "Towards a structurally resolved human protein interaction network": Table S3

	V1	clusters	Gene.name
1	ENSP00000019317_461_P	1	RALBP1
2	ENSP00000234038_12_P	1	PPP1R7
3	ENSP00000246069_3_P	1	DSTN
4	ENSP00000250617_488_P	1	ARHGEF6
5	ENSP00000253462_182_P	1	GINS2
6	ENSP00000262105_131_P	1	MCM4
7	ENSP00000266970_160_P	1	CDK2
8	ENSP00000307014_422_P	1	KRT73
9	ENSP00000335153_353_P	1	HSP90AA1
10	ENSP00000340635_3_P	1	CFL2
11	ENSP00000340691_70_P	1	EIF4EBP1
12	ENSP00000347532_249_P	1	SHTN1
13	ENSP00000373772_138_P	1	RNF20
14	ENSP00000378699_14_P	1	CDK1
15	ENSP00000378699_15_P	1	CDK1
16	ENSP00000457703_230_P	1	UBL7
17	ENSP00000245934_1246_P	10	SYMPK
18	ENSP00000252244_21_P	10	KRT1
19	ENSP00000311677_178_P	10	PPP1R8
20	ENSP00000337289_138_P	10	CENPQ
21	ENSP00000353770_80_P	10	RRM2
22	ENSP00000357283_416_P	10	LMNA
23	ENSP00000362532_166_P	10	RPRD1B
24	ENSP00000246635_422_P	11	KRT13
25	ENSP00000307014_417_P	11	KRT73
26	ENSP00000307181_36_P	11	RAMAC
27	ENSP00000328251_327_P	11	RIOX2
28	ENSP00000328251_328_P	11	RIOX2
29	ENSP00000340279_452_P	11	SSX2IP
30	ENSP00000374455_24_P	11	SQSTM1
31	ENSP00000246635_427_P	12	KRT13
32	ENSP00000253861_32_P	12	EXOC4
33	ENSP00000254480_310_P	12	SMARCC1
34	ENSP00000261017_190_P	12	ABI2
35	ENSP00000271308_55_P	12	PSMA5
36	ENSP00000271308_56_P	12	PSMA5
37	ENSP00000300181_279_P	12	TSC22D4
38	ENSP00000321584_416_P	12	IMPDH2
39	ENSP00000324318_182_P	12	TRAPPC12
40	ENSP00000339740_287_P	12	CAMK2D
41	ENSP00000339740_319_P	12	CAMK2D
42	ENSP00000346015_68_P	12	RPL27A
43	ENSP00000349748_283_P	12	SFPQ
44	ENSP00000352257_2_P	12	XRCC6
45	ENSP00000353770_93_P	12	RRM2
46	ENSP00000359240_570_P	12	LZTS2
47	ENSP00000362711_514_P	12	TXLNA
48	ENSP00000370745_700_P	12	DDX1
49	ENSP00000376943_77_P	12	BCL2L11
50	ENSP00000377914_177_P	12	CIAPIN1
51	ENSP00000378284_195_P	12	MATR3
52	ENSP00000378284_533_P	12	MATR3
53	ENSP00000378400_15_P	12	LIMA1
54	ENSP00000378699_161_P	12	CDK1
55	ENSP00000416255_654_P	12	EIF4G1
56	ENSP00000417963_573_P	12	PPP2R5D
57	ENSP00000251496_390_P	13	NCAPG
58	ENSP00000269385_352_P	13	CBX8
59	ENSP00000302037_233_P	13	MFF
60	ENSP00000339001_172_P	13	TUBB
61	ENSP00000367029_35_P	13	POLR1E
62	ENSP00000471191_408_P	13	NUP62
63	ENSP00000253462_179_P	14	GINS2
64	ENSP00000262105_31_P	14	MCM4
65	ENSP00000262105_32_P	14	MCM4
66	ENSP00000308452_171_P	14	KRT17
67	ENSP00000308452_175_P	14	KRT17
68	ENSP00000340691_82_P	14	EIF4EBP1
69	ENSP00000377558_319_P	14	KRT35
70	ENSP00000299821_138_P	15	NCAPH2
71	ENSP00000299821_140_P	15	NCAPH2
72	ENSP00000351777_509_P	15	VCP
73	ENSP00000458954_442_P	15	NUP88
74	ENSP00000347168_48_P	16	H4C11
75	ENSP00000366974_48_P	16	H4C2
76	ENSP00000367034_48_P	16	H4C3
77	ENSP00000443017_48_P	16	H4-16
78	ENSP00000019317_463_P	2	RALBP1
79	ENSP00000231487_131_P	2	SKP1
80	ENSP00000234038_27_P	2	PPP1R7
81	ENSP00000242261_121_P	2	TWIST1
82	ENSP00000251496_397_P	2	NCAPG
83	ENSP00000282441_61_P	2	YAP1
84	ENSP00000335632_7_P	2	CHP1
85	ENSP00000337168_639_P	2	EPB41L1
86	ENSP00000340989_5_P	2	SFN
87	ENSP00000357283_390_P	2	LMNA
88	ENSP00000357283_392_P	2	LMNA
89	ENSP00000359506_191_P	2	FMR1
90	ENSP00000373772_136_P	2	RNF20
91	ENSP00000397908_534_P	2	LPIN1
92	ENSP00000420927_285_P	2	PDK2
93	ENSP00000449404_302_P	2	KRT8
94	ENSP00000156825_144_P	3	MBD3
95	ENSP00000245934_547_P	3	SYMPK
96	ENSP00000261366_200_P	3	LMNB1
97	ENSP00000295688_252_P	3	CCT3
98	ENSP00000297135_197_P	3	COG5
99	ENSP00000300737_257_P	3	STIM1
100	ENSP00000320503_154_P	3	EDC3
101	ENSP00000327583_60_P	3	RANBP1
102	ENSP00000332013_373_P	3	ZGPAT
103	ENSP00000339001_322_P	3	TUBB
104	ENSP00000352257_477_P	3	XRCC6
105	ENSP00000365730_190_P	3	STK24
106	ENSP00000375978_472_P	3	XRCC5
107	ENSP00000384421_144_P	3	TFIP11
108	ENSP00000385006_239_P	3	THAP4
109	ENSP00000439601_89_P	3	ARHGAP45
110	ENSP00000202556_311_P	4	PPP1R13B
111	ENSP00000221452_37_P	4	RELB
112	ENSP00000234170_973_P	4	CEBPZ
113	ENSP00000252542_513_P	4	SAFB2
114	ENSP00000265807_261_P	4	SH2D4A
115	ENSP00000280557_20_P	4	DENR
116	ENSP00000297338_153_P	4	RAD21
117	ENSP00000327487_267_P	4	TSEN54
118	ENSP00000345656_198_P	4	VAPA
119	ENSP00000352928_33_P	4	DDA1
120	ENSP00000360252_235_P	4	HOOK1
121	ENSP00000362819_114_P	4	ZCCHC17
122	ENSP00000389810_109_P	4	DSN1
123	ENSP00000446007_458_P	4	VIM
124	ENSP00000446007_459_P	4	VIM
125	ENSP00000446215_135_P	4	RAN
126	ENSP00000223023_430_P	5	WASL
127	ENSP00000242719_14_P	5	RNF11
128	ENSP00000250617_640_P	5	ARHGEF6
129	ENSP00000250617_649_P	5	ARHGEF6
130	ENSP00000250617_684_P	5	ARHGEF6
131	ENSP00000261332_330_P	5	ZNF24
132	ENSP00000262105_26_P	5	MCM4
133	ENSP00000281453_232_P	5	CENPU
134	ENSP00000305647_48_P	5	VAMP5
135	ENSP00000327054_405_P	5	LMNB2
136	ENSP00000327487_249_P	5	TSEN54
137	ENSP00000335321_426_P	5	SF3B1
138	ENSP00000340691_65_P	5	EIF4EBP1
139	ENSP00000341905_859_P	5	RASAL3
140	ENSP00000352257_455_P	5	XRCC6
141	ENSP00000368022_177_P	5	OPTN
142	ENSP00000369915_121_P	5	NAP1L4
143	ENSP00000223500_98_P	6	CHMP5
144	ENSP00000292807_156_P	6	AP2M1
145	ENSP00000299300_60_P	6	CCT2
146	ENSP00000355124_10_P	6	KRT19
147	ENSP00000384259_383_P	6	ATG4B
148	ENSP00000430128_192_P	6	RALYL
149	ENSP00000449404_271_P	6	KRT8
150	ENSP00000449404_308_P	6	KRT8
151	ENSP00000449404_460_P	6	KRT8
152	ENSP00000229328_40_P	7	PRKAB1
153	ENSP00000240423_79_P	7	NCAPH
154	ENSP00000249883_540_P	7	AMOTL2
155	ENSP00000252542_444_P	7	SAFB2
156	ENSP00000252699_159_P	7	ACTN4
157	ENSP00000254436_266_P	7	TRIM21
158	ENSP00000261366_284_P	7	LMNB1
159	ENSP00000261366_396_P	7	LMNB1
160	ENSP00000264716_233_P	7	FOSL2
161	ENSP00000264718_326_P	7	GPN1
162	ENSP00000296930_10_P	7	NPM1
163	ENSP00000297338_46_P	7	RAD21
164	ENSP00000299198_4_P	7	CKB
165	ENSP00000307940_435_P	7	EEF2
166	ENSP00000318883_303_P	7	BCL2L13
167	ENSP00000320503_386_P	7	EDC3
168	ENSP00000336725_592_P	7	DDX3Y
169	ENSP00000338862_254_P	7	BRIX1
170	ENSP00000346340_175_P	7	COPS8
171	ENSP00000355599_33_P	7	TSNAX
172	ENSP00000356047_483_P	7	PFKFB2
173	ENSP00000357283_395_P	7	LMNA
174	ENSP00000362687_518_P	7	DDX50
175	ENSP00000362687_519_P	7	DDX50
176	ENSP00000365131_1080_P	7	BAG6
177	ENSP00000371155_331_P	7	NUP58
178	ENSP00000373487_398_P	7	KRT18
179	ENSP00000373487_399_P	7	KRT18
180	ENSP00000373487_401_P	7	KRT18
181	ENSP00000378402_938_P	7	SIN3A
182	ENSP00000378402_940_P	7	SIN3A
183	ENSP00000386105_257_P	7	POLD2
184	ENSP00000417763_216_P	7	NAA10
185	ENSP00000418563_479_P	7	U2SURP
186	ENSP00000440945_319_P	7	PACSIN3
187	ENSP00000440945_324_P	7	PACSIN3
188	ENSP00000446007_144_P	7	VIM
189	ENSP00000446007_25_P	7	VIM
190	ENSP00000446007_29_P	7	VIM
191	ENSP00000446007_409_P	7	VIM
192	ENSP00000446007_412_P	7	VIM
193	ENSP00000446007_419_P	7	VIM
194	ENSP00000446007_420_P	7	VIM
195	ENSP00000446007_47_P	7	VIM
196	ENSP00000446007_51_P	7	VIM
197	ENSP00000446007_55_P	7	VIM
198	ENSP00000446007_56_P	7	VIM
199	ENSP00000446007_72_P	7	VIM
200	ENSP00000446007_73_P	7	VIM
201	ENSP00000458954_517_P	7	NUP88
202	ENSP00000458954_525_P	7	NUP88
203	ENSP00000462116_113_P	7	SAP30BP
204	ENSP00000234170_629_P	8	CEBPZ
205	ENSP00000242285_105_P	8	CLTA
206	ENSP00000246635_425_P	8	KRT13
207	ENSP00000247668_26_P	8	TRAF2
208	ENSP00000250113_453_P	8	FXR2
209	ENSP00000263904_192_P	8	STAM2
210	ENSP00000264156_617_P	8	MCM6
211	ENSP00000265056_754_P	8	MCM2
212	ENSP00000265056_763_P	8	MCM2
213	ENSP00000265563_99_P	8	PRKAR2A
214	ENSP00000281172_685_P	8	EPS8
215	ENSP00000300249_200_P	8	MAPRE2
216	ENSP00000304669_886_P	8	CTNNA1
217	ENSP00000324056_418_P	8	ZNF48
218	ENSP00000327054_246_P	8	LMNB2
219	ENSP00000327054_329_P	8	LMNB2
220	ENSP00000339740_337_P	8	CAMK2D
221	ENSP00000341289_95_P	8	TUBB4B
222	ENSP00000352264_582_P	8	CD2AP
223	ENSP00000359675_6_P	8	GNG5
224	ENSP00000362314_70_P	8	EIF4EBP2
225	ENSP00000365280_90_P	8	ID1
226	ENSP00000365477_312_P	8	CCDC93
227	ENSP00000369915_125_P	8	NAP1L4
228	ENSP00000370589_563_P	8	NOP56
229	ENSP00000373487_110_P	8	KRT18
230	ENSP00000375067_838_P	8	BCAS3
231	ENSP00000375834_218_P	8	SEPTIN2
232	ENSP00000376056_106_P	8	EEF1B2
233	ENSP00000378284_188_P	8	MATR3
234	ENSP00000385749_83_P	8	PRKAR1B
235	ENSP00000391249_30_P	8	SEPTIN9
236	ENSP00000417864_158_P	8	ANP32A
237	ENSP00000449404_505_P	8	KRT8
238	ENSP00000240423_432_P	9	NCAPH
239	ENSP00000240423_49_P	9	NCAPH
240	ENSP00000240423_81_P	9	NCAPH
241	ENSP00000240423_87_P	9	NCAPH
242	ENSP00000263102_52_P	9	CCDC6
243	ENSP00000264108_361_P	9	HAT1
244	ENSP00000267064_347_P	9	SMARCC2
245	ENSP00000271308_16_P	9	PSMA5
246	ENSP00000271452_247_P	9	NUF2
247	ENSP00000280557_73_P	9	DENR
248	ENSP00000288266_401_P	9	APPL1
249	ENSP00000295600_408_P	9	MITF
250	ENSP00000296930_237_P	9	NPM1
251	ENSP00000307288_121_P	9	MCM7
252	ENSP00000320503_161_P	9	EDC3
253	ENSP00000335321_434_P	9	SF3B1
254	ENSP00000345895_221_P	9	NUP50
255	ENSP00000356047_466_P	9	PFKFB2
256	ENSP00000357674_133_P	9	SNAPIN
257	ENSP00000359518_195_P	9	MRGBP
258	ENSP00000365131_113_P	9	BAG6
259	ENSP00000379643_282_P	9	NDE1
260	ENSP00000446007_430_P	9	VIM
